# Interleukin-6 Signaling Mediates Cartilage Degradation and Pain in Post-Traumatic Osteoarthritis

**DOI:** 10.1101/2021.09.08.459303

**Authors:** Yihan Liao, Yinshi Ren, Xin Luo, Jason T. Long, Anthony J. Mirando, Abigail P. Leinroth, Ru-Rong Ji, Matthew J. Hilton

## Abstract

Osteoarthritis (OA) and post-traumatic OA (PTOA) are prevalent joint disorders and leading causes of chronic pain. The disease pathology of OA/PTOA is caused by imbalanced catabolic and anabolic responses and pro-inflammatory changes; however, their connection to pain is not well studied. Since IL-6 is involved in cartilage degradation and conditions of inflammatory pain, we set out to identify whether IL-6 and IL-6 signaling mechanisms contribute to both PTOA-associated cartilage degradation and pain. We performed a modified destabilization of the medial meniscus (DMM) surgery, a model of PTOA, on conventional IL-6 KO and control mice and assessed both cartilage degradation and pain-associated phenotypes. Genetic removal of *Il6* in males attenuates PTOA-associated cartilage catabolism, decreases innervation of soft tissues associated with the knee joint, and reduces nociceptive pain signaling, without improving subchondral bone sclerosis or chondrocyte apoptosis. We further demonstrate that specific downstream mediators of IL-6 signaling, the Janus kinases (JAKs), are critical in regulating both cartilage catabolism and pain signaling. We identified STAT3 as a key regulator of cartilage catabolism downstream of JAK; however, inhibition of STAT3 decreases cartilage anabolism while enhancing pain signals. ERK was found to be important for neurite outgrowth and pain signaling; however, inhibition of ERK was less effective in reducing cartilage catabolism. Therefore, our data demonstrate that IL-6 mediates both PTOA-associated cartilage degradation and pain, and provides critical details regarding the downstream mediators of IL-6 signaling as therapeutic targets for disease-modifying osteoarthritis drugs.

Single Sentence Summary

IL-6 mediates PTOA-associated cartilage degradation and pain via specific downstream signaling mechanisms in a gender specific manner.
