## Supplementary Tables 1-3 for "Interleukin-6 Signaling Mediates Cartilage Degradation and Pain in Post-Traumatic Osteoarthritis"

### Sheet: Table 1. Sample size and Stats
	Geneotype	Time point	Treatment	Number	Age	Gender	Statistic	Experiment	Knee/Pain
Figure 1. The loss of IL-6 results in the reduction of cartilage degradation in PTOA.	WT	4 wpi	Sham	5	5 Month	Male	1-way ANOVA, Mean with SD	OARSI
			DMM	4
		8 wpi	Sham	8	6 Month
			DMM	8
		12wpi	Sham	4	7 Month
			DMM	4
	IL6null	4 wpi	DMM	5	5 Month
		8 wpi	DMM	6	6 Month
		12 wpi	DMM	4	7 Month
	WT	4 wpi	Sham	4	5 Month		1-way ANOVA, Mean with SD	Mmp13
			DMM	3
		8 wpi	Sham	4	6 Month
			DMM	4
		12wpi	Sham	4	7 Month
			DMM	3
	IL6null	4 wpi	DMM	4	5 Month
		8 wpi	DMM	5	6 Month
		12 wpi	DMM	5	7 Month
Figure 2. The loss of IL-6 results in the reduction of pain in PTOA.	WT	1wpi - 8wpi	Sham	8	4-6 Month	Male	Two-Way ANOVA with Bonferroni’s post-hoc test.	Behavior
			DMM	8
	IL-6 null		DMM	7
	WT/ IL6 null	4,8 wpi	Sham/DMM	6	5-6 month		1-way ANOVA, Mean with SD	DRG
	WT	8 wpi	Sham	3	6 Month			Tuj-1 staining at Knee
			DMM	4
	IL-6 null		DMM	3
Figure. 3. uCT evaluates OA phenotypes at subchondral bone.	WT	8 wpi	Sham	6	6 Month	Male	1-way ANOVA, Mean with SD	uCT
			DMM	6
	IL-6 null		DMM	5
Fig. 4. Characterization of IL-6 and its downstream signaling pathways at knee and DRG after DMM injury.	WT	8 wpi	Sham	4	6 Month	Male	Representative figure	IHC
			DMM	4
		12wpi	Sham	4	7 Month
			DMM	4
	WT	8 wpi	Sham	4	6 Month		Representative blot	Western
			DMM	4
		12wpi	Sham	5	7 Month
			DMM	5
Fig. 5. IL-6 induces an OA phenotype in vitro and ex vivo.	Cartilage explant	7-10 days	rIL-6	5	3 weeks	Male	Representative figure	IHC
	ATDC5 cell	24 hrs	rIL-6 or inhibitors	Repeated 4 times	N/a	N/a	1-way ANOVA, Mean with SEM	in vitro
Fig. 6. IL-6 induces pain surrogates in DRG	WT	6 days	rIL-6 or inhibitors or rNGF	Repeated 3 times ( per condition has 2-3 DRG/time)	1 -2 month	Male	1-way ANOVA, (B) Mean with SD; (C) Mean with SEM	DRG
Supplementary Fig 1. DMM injury induces progressive OA phenotype	WT	4 wpi	Sham	5	5 Month	Male	Multiple t-test	OARSI
			DMM	4
		8 wpi	Sham	4	6 Month
			DMM	4
		12wpi	Sham	4	7 Month
			DMM	4
Supplementary Fig. 2. No difference between WT and Il6-/- mice in knee and DRG	WT	8wpi	Sham	8	6 Month	Male	1-way ANOVA	OARSI	Knee assessments
	IL6 null		Sham	5
	WT		Sham	4				MMP13
	IL6 null		Sham	4
	WT		Sham	4				TUNEL
	IL6 null		Sham	4
	WT		Sham	6				uCT
	IL6 null		Sham	5
	WT	1wpi - 8wpi	Sham	8	6 Month			Behavior Test	Pain assessments
	IL6 null		Sham	6
	WT	8wpi	Sham	3	6 Month			Tuj-1 in Knee
	IL6 null		Sham	3
	WT	4,8wpi	Sham	6	5,6 Month			CGRP in DRG
	IL6 null		Sham	6
Supplementary Fig. 3. Articular chondrocytes apoptosis is not reduced by the loss of IL-6 during PTOA development	WT	4 wpi	Sham	5	5 Month	Male	1-way ANOVA	TUNEL
			DMM	5
		8 wpi	Sham	4	6 Month
			DMM	4
	IL-6 null	4wpi	DMM	6	5 Month
		8wpi	DMM	5	6 Month
Supplementary Fig.4. Cartilage and pain phenotype in female mice with PTOA	WT	8 wpi	Sham	3	6 Month	Female	1-way ANOVA	OARSI
			DMM	4
	IL6null	8 wpi	Sham	5	6 Month
			DMM	5
	WT	all time points	Sham	7	4-6 Month		Two-Way ANOVA with Bonferroni’s post-hoc test.	Behavior
			DMM	8
	IL6null		Sham	9
			DMM	9
	IL6null	12wpi	Sham	4	7 Month		1-way ANOVA
			DMM	5
Supplementary Fig 6. Neurite outgrowth in isolated neuron	WT	5 days	IL-6 or inhibitors	Repeated 4 times	1 -2 month	Male	Representative Figure	DRG

### Sheet: Table 2. qPCR Primer
Oligonucleotides
Gene Name	Forward (5' to 3')		Reverse (5'to 3')
Acan	CGTGTTTCCAAGGAAAAGGA		TGTGCTCGATCAAAGTCCAG
Col2a1	ACTGGTAAGTGGGGCAAGAC		CCACACCAAATTCCTGTTCA
Mmp13	TCCCTTGATGCCATTACCAGTC		AAGAGCTCAGCCTCAACCTGC
Adamts5	CCAGTTGTACAAAGATTATCGGAACC		GTTGCTCCTTCAGGGATCCT
Cgrp	CCAGTGGGTGAGGAGAAAGTC		AAGCAAGACTAGAAGCTCTACTAGG
Ccr2	ACAGCTCAGGATTAACAGGGACTTG		ACCACTTGCATGCACACATGAC
Gapdh	GCACAGTCAAGGCCGAGAAT		GCCTTCTCCATGGTGGTGAA

### Sheet: Table 3. Mouse and Reagents
	Vendor	Catalog Number	Dose used
Mouse
Mouse: IL-6 null (Il6-/-)	Jackson Laboratory	Cat #002650
Mouse: C57/B6	Jackson Laboratory	Cat #000664
Commercial Assays
RNeasy Mini Kit	Qiagen	#74104
SuperScript II Reverse Transcriptase	Fisher Scientific	#18064014
SsoAdvanced Universal SYBR Green supermix	Bio-Rad	1725274
In Situ Cell Death Detaction (TUNEL) kit, Fluorescein	Roche	11684795910
Trans-Bolt Turbo Transfer Pack	Bio-Rad	1704156
Novex WedgeWell 4-20% Tris-Glycine Gel	Invitrogen	XP04205BOX
ImmPACT DAB	Vector	SK4105
BCA Protein Assay Kit	Thermo Scientific	SH255646A
Antibodies for Western Blot and IHC
p38 MAPK rabbit Ab	Cell signaling	9212S	1:1000
P-p38 MAPK rabbit Ab	Cell signaling	9211S	1:1000
Stat3 rabbit mAb	Cell signaling	12640s	1:1000
P-Stat3 rabbit mAb	Cell signaling	9145s	1:1000
ERK rabbit mAb	Cell signaling	4695	1:1000
P-ERK rabbit mAb	Cell signaling	4376	1:1000
SAPK/JNK rabbit Ab	Cell signaling	9252s	1:1000
P-SAPK/JNK rabbit Ab	Cell signaling	9251s	1:1000
P-Akt rabbit mAB	Cell signaling	4060T	1:1000
MMP13 rabbit	Abcam	ab39012	1:500
Rabbit IgG	Cell signaling	7076P2	1:2000
Mouse IgG	Cell signaling	7074P2	1:2000
Vinculin	Millipore	MAB3574-C	1:5000
Tuj-1 mouse	R&D	MAB1195-SP	1:1000
IL-6 rabbit	Abcam	ab6672	1:200
CGRP	Bio-Rad	1720-9007	1:500
AlexFluor 488 goat anti-rabbit	Life Technologies Corp	A11034	1:200
AlexFluor 488 goat anti-mouse	Life Technologies Corp	A11001	1:200
AlexFluor 594 goat anti-rabbit	Life Technologies Corp	A110.7	1:200
AlexFluor 594 goat anti-mouse	Life Technologies Corp	A11005	1:200
Chemicals, Inhibitors and Recombinant Proteins
Safrainin O	Sigma-Aldrich	S8884-100G
Fast Green FCF	Sigma-Aldrich	F7258-25G
Tissue-Tek O.C.T	Sakura	4583
Crytomatrix - SHANDON	Thermo Scientific	6769006
CytosealTM 60	Thermo Scientific	8310-4
10x Tris/Glycine/SDS Buffer	Bio-Rad	1610732
10x TBS	Bio-Rad	1706435
B-27 Supplement 50x	Gibco	17504-044
Poly-D-lysine hydrobromide	Sigma-Aldrich	P7886-50MG
Poly-D-lysine cellware 12mm round coverslips	Corning	354086
PBS pH7.4	Gibco	10010-023
HBSS	Gibco	14175-095
Dimethy Sulfoxide	Sigma-Aldrich	D2650-100ml
DMEM/F12 (1:1)	Gibco	11330-032
Neurobasal-A Medium	Gibco	10888-022
Pen-strep	ThermoFisher	15140122
FBS	Sigma	F2442
Insulin-Transferrin-Selenium	Gibco	41400-045
0.25% Trypin-EDTA	Gibco	25300-056
Sucrose	Sigma-Aldrich	S0389-1KG
Parafirmaldehyde	Sigma-Aldrich	P6148-500G
Formaldehyde solution	Sigma-Aldrich	F8775-500ML
Normal Goat Serum	Vector	S-1000
Antigen Unmasking solution	Vector	H-3300
PhosSTOP EASYpack	Roche	04 906 837 001
cOmplete	Sigma-Aldrich	11697498001
Pierce ECL Western Blotting Substrate	Thermo Scientific	SD246941
SuperSignal West Femto Maximum Sensitivity Substrate	Thermo Scientific	SE248473
Hyaluronidase from bovine testes	Sigma-Aldrich	SLBW4154
Proteinase K from Tritirachium album	Sigma-Aldrich	P2308-100MG
TWEEN 20	Sigma-Aldrich	P2287-500ML
Triton X-100	Sigma-Aldrich	T9284-100ML
IL6 recombinant, Mouse	R&D	406-ML
NGF, 2.5S, Murine	Promaga	G514A
Stattic	Sigma-Aldrich	S7947-25MG	20uM	10mM-stock
UO126 Monoethanolate	Sigma-Aldrich	U120-1MG	10uM	10mM-stock
Ruxolitinib	Selleckchem	S1378	0.5uM	10mM-stock
ProLong Gold antifade reagent with DAPI	Invitrogen	P36935
Equipment
CFX96 Real-Time System C1000 Touch Thermal Cycler	Bio-Rad
T100 Thermal Cycler	Bio-Rad
Chemidoc MP	Bio-Rad
Leica RM2255	Leica
Leica CM1950	Leica
Motorized Tissue Grinder	Fisher Scientific	12-1413-61
Monofilament Nylon 5-0	Covidien	SN-5666
Software and Algorithms
Fuji	ImageJ	Ver. 1.0
Prism	GraphPad Software	Ver. 8.0
Adobe Illustrator CC	Adobe	2015
Image lab	Bio-rad	Ver. 5.2.1
CFX Manager	Bio-rad	Ver. 3.0
EndNote X9	EndNote	X9.3.3
